# A combination of expansion microscopy and proximity labelling reveals conserved and unique asymmetric functional hubs at the trypanosome nuclear pore

**DOI:** 10.1101/2024.10.04.616621

**Authors:** Bernardo Papini Gabiatti, Johanna Odenwald, Silke Braune, Timothy Krüger, Martin Zoltner, Susanne Kramer

## Abstract

Nuclear export of mRNAs requires loading the mRNP to the transporter Mex67/Mtr2 in the nucleoplasm, controlled access to the pore by the basket-localized TREX2 complex and mRNA release at the cytoplasmic site by the DEAD-box RNA helicase Dbp5. Asymmetric localisation of nucleoporins (NUPs) and transport components as well as the ATP dependency of Dbp5 ensure unidirectionality of transport. Trypanosomes possess homologues of the mRNA transporter Mex67/Mtr2, but not of TREX2 or Dbp5. Instead, nuclear export is likely fuelled by the GTP/GDP gradient created by the Ran GTPase. However, it remains unclear, how directionality is achieved since the current model of the trypanosomatid pore is mostly symmetric.

We have revisited the architecture of the trypanosome nuclear pore complex using a novel combination of expansion microscopy, proximity labelling and streptavidin imaging. We could confidently assign the NUP76 complex, a known Mex67 interaction platform, to the cytoplasmic site of the pore. The resulting availability of reference proteins for basket, inner ring and cytoplasmic site allowed mapping of all 75 trypanosome proteins with known nuclear pore localisation to a sub-region of the pore based on mass spectrometry data from proximity labelling. This approach defined many further asymmetrically localised nuclear pore components. At the nuclear site, we identified several trypanosome-unique proteins, for instance the FG-NUPs NUP64/NUP98, but also proteins with structural homology to TREX-2 components. We mapped the components of the Ran-based nuclear export system and confirm the absence of a Dbp5 homologue. Lastly, we demonstrate, by deploying an auxin degron system, that NUP76 holds an essential role in mRNA export consistent with a functional orthology to NUP82/88.

Altogether, the combination of proximity labelling with expansion microscopy revealed an asymmetric architecture of the trypanosome nuclear pore supporting inherent roles fort directed transport. Our approach delivered novel nuclear pore associated components inclusive positional information, which can now be interrogated for functional roles to explore trypanosome specific adaptions of the nuclear basket, export control and mRNP remodelling.
