## Supplementary material for "A combination of expansion microscopy and proximity labelling reveals conserved and unique asymmetric functional hubs at the trypanosome nuclear pore": Table S1

### Sheet: Plasmids and PCR products
Plasmids and PCR products used in this study
Protein	GeneID	strategy	lab-internal name	tag	terminus	resistance	PCR tagging?	forwards	reverse	template
NUP76	Tb927.8.6250	PCR tagging	SK940	3xHA	C	blasticidine	yes	SKA1120	SKA1121	SK797
NUP110	Tb927.11.330	PCR tagging	SK798	3xHA	N	blasticidine	yes	SKA979	SKA998	SK797
NUP110	Tb927.11.330	Plasmid tagging	SK743	4xTy1	N	puromycin	no	does not apply	does not apply	does not apply
NUP140	Tb927.11.11090	PCR tagging	SK732	4xTy1	N	puromycin	no	does not apply	does not apply	does not apply
NUP149	Tb927.11.11080	PCR tagging	SK937	3xHA	N	blasticidine	yes	SKA1253	SKA1254	SK797
NUP64	Tb927.4.4310	PCR tagging	SK1028	3xHA	C	blasticidine	yes	SKA1213	SKA1214	SK797
NUP96	Tb927.10.7060	Plasmid tagging	SK1283	3xHA	C	blasticidine	yes	SKA961	SKA962	SK797
NUP98	Tb927.3.3180	PCR tagging	SK1282	TurboID-Ty1	C	puromycin	yes	SKA1263	SKA1264	SK1042
NUP89	Tb927.11.2950	PCR tagging	SK1058	TurboID-Ty1	C	puromycin	yes	SKA1096	SKA1097	SK1042
NUP76	Tb927.8.6250	PCR tagging	SK1055	TurboID-Ty1	C	puromycin	yes	SKA1120	SKA1121	SK1042
NUP149	Tb927.11.11080	PCR tagging	SK1078	TurboID-Ty1	N	puromycin	yes	SKA1253	SKA1254	SK1042
Mex67	Tb927.11.2370	PCR tagging	SK1060	TurboID-Ty1	C	puromycin	yes	SKA904	SKA905	SK1042
Mex67 overexpression	Tb927.11.2370	Plasmid integrated	SK1083	TurboID-Ty1	C	puromycin	yes	does not apply	does not apply	does not apply
Ran	Tb927.3.1120	PCR tagging	SK1096	TurboID-Ty1	C	puromycin	yes	SKA1451	SKA1452	SK1042
RanBP1	Tb927.11.3380	PCR tagging	SK1091	TurboID-Ty1	C	puromycin	yes	SKA1447	SKA1448	SK1042
GAP	Tb927.10.7680	PCR tagging	SK1048	TurboID-Ty1	N	puromycin	yes	SKA1405	SKA1406	SK1042
RanBPL	Tb927.10.8650	PCR tagging	SK1097	TurboID-Ty1	N	puromycin	yes	SKA1453	SKA1454	SK1042
NUP76	Tb927.8.6250	PCR tagging	SK940	3xHA	C	blasticidine	yes	SKA1120	SKA1121	SK797
NUP140	Tb927.11.11090	PCR tagging	SK941	3xHA	C*	blasticidine	yes	SKA1126	SKA1127	SK797	*works for small tags (HA,Ty1), but for larger tags (TurboID, eYFP) the protein mislocalises and the western blot shows a smaller size
NUP149	Tb927.11.11080	PCR tagging	SK942	3xHA	C	blasticidine	yes	SKA1237	SKA1238	SK797
NUP64	Tb927.4.4310	PCR tagging	SK917	4xTy1	C	puromycin	yes	SKA1213	SKA1214	SK845
NUP89	Tb927.11.2950	PCR tagging	SK846	3xHA	C	blasticidine	yes	SKA1096	SKA1097	SK797
Mex67	Tb927.11.2370	PCR tagging	SK952	4xTy1	C	puromycin	yes	SKA904	SKA905	SK845
NUP76	Tb927.8.6250	PCR tagging	SK1079	OsAID-3xHA	C	hygromycin	yes	SKA1120	SKA1121	SK755
NUP76	Tb927.8.6250	PCR tagging	SK1167	OsAID-3xHA	C	puromycin	yes	SKA1120	SKA1121	SK766
NUP96	Tb927.10.7060	PCR tagging	SK1172	eYFP	C	phleomycin	yes	SKA961	SKA962	SK1169
Gle2	Tb927.9.3760	PCR tagging	SK1222	eYFP	N	phleomycin	yes	SKA1471	SKA1472	SK1169
NUP140	Tb927.11.11090	PCR tagging	SK1171	eYFP	N	phleomycin	yes	SKA1187	SKA1188	SK1169
NUP149	Tb927.11.11080	PCR tagging	SK1236	eYFP	N	phleomycin	yes	SKA1253	SKA1254	SK1169
TRM6	Tb927.10.9020	PCR tagging	SK1047	TurboID-Ty1	N	puromycin	yes	SKA1403	SKA1404	SK1042
Double expressor cell lines established in this study
Gene 1	Tag 1	lab-internal name	Gene 2	Tag 2	lab-internal name	used in Figure	Date of the experiment (to find in the storage in the raw data, MM-DD-YYYY)
NUP110	4xTy1	SK743	NUP76	3xHA	SK940	1A	11-16-2023
NUP110	3xHA	SK798	NUP140	4xTy1	SK732	1A	06-29-2022
NUP110	4xTy1	SK743	NUP149	3xHA	SK937	1A	11-16-2023
NUP89	TurboID-Ty1	SK1058	NUP96	3xHA	SK1283	1C	08-29-2024
NUP89	TurboID-Ty1	SK1282	NUP64	3xHA	SK1028	1D	06-12-2024
NUP98	TurboID-Ty1	SK1058	NUP64	3xHA	SK1028	1D	06-29-2024
NUP76	TurboID-Ty1	SK1055	NUP64	3xHA	SK1028	1E	06-28-2023
NUP149	TurboID-Ty1	SK1078	NUP64	3xHA	SK1028	1E	06-20-2023
Mex67	TurboID-Ty1	SK1060	NUP64	3xHA	SK1028	3B	07-19-2023
Mex67 overexpression	TurboID-Ty1	SK1083	NUP64	3xHA	SK1028	3B/S5	09-28-2023
Ran	TurboID-Ty1	SK1096	NUP64	3xHA	SK1028	3C	09-22-2023
RanBP1	TurboID-Ty1	SK1091	NUP64	3xHA	SK1028	3C	09-22-2023
GAP	TurboID-Ty1	SK1048	NUP64	3xHA	SK1028	3C	06-22-2024
RanBPL	TurboID-Ty1	SK1097	NUP64	3xHA	SK1028	3C	06-29-2024
NUP76	3xHA	SK940	NUP64	4xTy1	SK917	S3	02-19-2023
NUP140	3xHA	SK941	NUP64	4xTy1	SK917	S3	09-22-2023
NUP149	3xHA	SK942	NUP64	4xTy1	SK917	S3	02-19-2023
Mex67	4xTy1	SK952	NUP89	3xHA	SK846	S5	02-19-2023
TRM6	TurboID-Ty1	SK1047	NUP64	3xHA	SK1028	4E	09-24-2024

### Sheet: Oligos for PCR-based tagging
Lab internal name	Sequence	Lab internal comments
SKA1096	CGCATGATCTTTTAGTGGAAGAGGCGAAAAAGGTTGCTGTAACACAACAGCAGCTTTTTGTGACATCACAACCGAAATGGggttctggtagtggttcc	C-terminal tagging of Nup89, forward
SKA1097	GAGTGAATAAGGCCACCCACATCCTTCTGAGCTACATCAAACGTACGAGCACCTCTTACCGTCTTATCTCCACACCACACccaatttgagagacctgtgc	C-terminal tagging of Nup89, reverse
SKA1120	AGAGAATGGGGAAAATTCATGAAATATTGAGTACTCTCAACACGGAGGTGGAGCGGCGGCGAAAGGAAAAGAGTAAGGTGggttctggtagtggttcc	C-terminal tagging of Nup76, forwards
SKA1121	CTCTTAATGGTGTTCACTGGAGGGAAGCGTACCCCACTTAGTTTTGTAAAAACGGCATCGGGGACTTTTCGCCATTCTGCccaatttgagagacctgtgc	C-terminal tagging of Nup76, reverse
SKA1126	ATGTTTTTCAGTCTTCTTCTTTTTCTAGTATTGCCGGCAATTATAAGGCCACACCTGATTTTAAAAGTGTCTTTTCGCAGggttctggtagtggttcc	C-terminal tagging of NUP140, forward DOESN’T WORK FOR larger TAGs! (e.g., TurboID, eYFP)
SKA1127	CGAAATTTAAGTATAATAACAAAAATATTTAAGCACCTCATTCACATGATTTTTTAGTTACCTCCCATAACCATAAACTTccaatttgagagacctgtgc	C-terminal tagging of NUP140, reverse DOESN’T WORK FOR larger TAGs! (e.g., TurboID, eYFP)
SKA1213	ATGGAAGCGGCGCGCTTAAACCAGCTGCACCCCAAGAAGGAATCACTTCAAGTGTGCGAAAAAGGCCGTGTAGGAGGTACggttctggtagtggttcc	C-terminal tagging of Tb927.4.4310, forwards
SKA1214	ACACAAATGTGGCCGCAGGATTTCTTCCGGAAGCCGCGAAAGTGCACACCCAAGTGAGCAGACAAGCGGTAAGAGAAAAAccaatttgagagacctgtgc	C-terminal tagging of Tb927.4.4310, reverse
SKA1237	AGGAGAATTATAGGGGTAGAAATAAGTCCGGTGATAAAATAATGTGGGCTCATTTGGAGAATGCTTTCACTAAACCCTATggttctggtagtggttcc	C-terminal tagging of Tb927.11.11080, forwards
SKA1238	ATCACGCAACAAACCCACAATTTATATCACCAGCGCTTGCAACAGAAGGTGATTAGCATCAAAGTAACACTTCAATAAATccaatttgagagacctgtgc	C-terminal tagging of Tb927.11.11080, reverse
SKA1253	GTGTAGAGGCCAAAGCGCCGCCGTTGGATTTCTGTGATTTCGTTAACAGCGTTGATACTAAGCAAACTCGTGCTGCAATCgtataatgcagacctgctgc	N-terminal tagging of NUP149, forwards
SKA1254	TCTTTTCCACCATTGTGACTGTCTGCTTTAAAAGAGTCAATCGGCACGTCACCCACCGCAGAGTGAGCTATTTCAGACATactacccgatcctgatcc	N-terminal tagging of NUP149, reverse
SKA1255	TAGGTGAAGAAGGTGGAAAAGCGGCTTAACCGCGGCAGTCAACGGGGATAGTGGAAGGAAAGCCGACGACACTTAAAGACgtataatgcagacctgctgc	N-terminal tagging of NUP89, forwards
SKA1256	CCACGATCATAAATACTGACCTTCTCACCAAATGGCGGCAACTCCACCATGCCATGCTGCTGCTCAAATGTTGTCAGCATactacccgatcctgatcc	N-terminal tagging of NUP89, reverse
SKA1263	CTGGGAATGCTTCAGCAAGTGGTGAAAAGAACAATGCTCCACGGAATCCTTTCTCATTTGGTGCCTCTGCTGGGAATGCTggttctggtagtggttcc	C-terminal tagging of NUP98, forwards
SKA1264	AATGAAACTAAAAAAGGGTAGAAAACAAAGAAAACACCAAATAAGGTACCTGACGCAGCGGCAACACCACGTCGACTTGCccaatttgagagacctgtgc	C-terminal tagging of NUP98, reverse
SKA1405	TTTGTTTGTTTTTTCCATGACCCCTGTCGCCGCGGCACGTCCCACGAAACGTAATCAATGGGGCCACACGTAAGACAAAGgtataatgcagacctgctgc	N-terminal tagging of GAP, forwards
SKA1406	TGTTCCATTTTGAGACCAGTGGTTTCCGCGAACTCCTTAAGTGTCCGCGGTTTGTCGGCCTCTAAACCGTTGTTGATCATactacccgatcctgatcc	N-terminal tagging of GAP, reverse
SKA1447	TTGTGCTTCGGTTCGCCTCGAAAGAATTAGCTGATAGCGGGTTGAAGGCGTTCAACGATGCCCTTTCCAAAACCACCACAggttctggtagtggttcc	C-terminal tagging of RanBP1, forwards
SKA1448	AAAAAAAGGGAGATTTCAACAGTGCACACACGCACATCACATTCAAAACCAAGCGAAACAACAAACACGAGGGATGCAATccaatttgagagacctgtgc	C-terminal tagging of RanBP1, reverse
SKA1451	TCACTGCTGAACAGTTGCAGGCACTTCAGGAGGAGGCCCGCGCAGTGGAAAATGTTGTACTGCCGATGGGCGAGGACGACggttctggtagtggttcc	C-terminal tagging of RTB2, forwards
SKA1452	CCCGTTCCTTCCATACATCGACTTACACAAATTCATTCCACGCGAGTTAACTCAGTTCAGTGATGAGAGGTGTGCCGTCTccaatttgagagacctgtgc	C-terminal tagging of RTB2, reverse
SKA1453	CTTTCTTTTTTCTTTTTTTGTAATGTGTTTGAGCAGCCGCAATCATCGTCCTGTGGTTTAAGAGCGACACCTGTTAGCGAgtataatgcagacctgctgc	N-terminal tagging of RanBPL, forwards
SKA1454	GCAAAGGCGGGTTTGTCACCGACATCCTCATCATCGGAGGCAACACCCCTCTTTCTGTCACCTCTAAGGCGGTCCGACATactacccgatcctgatcc	N-terminal tagging of RanBPL, reverse
SKA904	TGCTTAGGCACAATAACGGTAACTGGAGTGATACTGTTGCTGCGGTTGCTGCTACCGCGCCTGTGGCGGCAGTCCCGCAGggttctggtagtggttcc	C-terminal tagging of Mex67, forward
SKA905	TGTGGCTGTAACGCCATTATAAATAATTGAATACAAGCTCCGGAAACGGTAAACTTCCAGATACCACAGAGAATCAAAAAccaatttgagagacctgtgc	C-terminal tagging of Mex67, reverse
SKA961	CCCATTTGTTCCCCTATTCGGTCATTCAACTCACTAGAGAAGGGGGGAGGGAGTGTTCACCAGTATCGAAATATAACGCTccaatttgagagacctgtgc	C-terminal tagging of NUP96, reverse
SKA962	GCATGGGTGCGTCGCTGGAAGAGGCATATGAACCGCTCTCTCTTAGATGAGCTAATCGTTCTAGAGCGGTTGTTTGTGCAGggttctggtagtggttcc	C-terminal tagging of NUP96, forwards
SKA979	GTAACTAATTAACCATTTTAAAATTCTATTGCCCATATTTACGCAGAGTGTGACCTCGCCACTGTGCAAAGGTTGGAATCgtataatgcagacctgctgc	N-terminal tagging of NUP110/MLP1, forwards
SKA998	AAAGTGGCGGGGCAGGTTTCCTGTATTGCACCTTCCCCTTCACTATTCTCTTCCCTCGATCTTTTTGACCCAGGGAACATactacccgatcctgatcc	N-terminal tagging of NUP110/MLP1 tagging, reverse
SKA1471	GTTTACTGTGTTGTCGGCACTTTTTACTACATTCGATTGGTTTTATTTAGGTAGAATAGAGGTAAAATCGACCAATCTGTgtataatgcagacctgctgc	N-terminus tagging of GLE2, forwards
SKA1472	ATCGAGCTTATGGTATCACCTGGTGGGCTTTGCACCTCGTGTGCACCTTTACCCTGGTCGCATGAGTAAAACGGAAACATactacccgatcctgatcc	N-terminus tagging of GLE2, reverse
SKA1187	TTGTTGCGTGTTGACCTTTCTGCTCCTTCCAAATAATCACTTACTCTACCTGCAGTTCGTGTAACAGATAAAAGGTGTAGgtataatgcagacctgctgc	N-terminal tagging of NUP140, forward
SKA1188	ATGCCAGCTCCGTCACAGATGCACGATTCTGCATGAAGTTCTTCACAAATGGCGTCACAGGAACGGGGGTCCAGGGACATactacccgatcctgatcc	N-terminal tagging of NUP140, reverse
SKA1403	AACTACAAAGACAGCGTAATTCTCACTTCACTTCCCATATCTGTCTTGTTGTGATATATATTGTGTAGGTGTGGGTAATAgtataatgcagacctgctgc	N-terminus tagging of TRM6/Gdc10p, forwards
SKA1404	GAACGGACTGCGTTGTCCGGTACTCCAACTTTAAAGTCTTCGGGACCACGCTTGCAGAAACTACCAGCATCACCCATCATactacccgatcctgatcc	N-terminus tagging of TRM6/Gdc10p, reverse
